# Fast A-type currents shape a rapidly adapting form of delayed short latency firing of excitatory superficial dorsal horn neurons that express the NPY Y1 receptor

**DOI:** 10.1101/2021.02.18.431823

**Authors:** Ghanshyam P. Sinha, Pranav Prasoon, Bret N. Smith, Bradley K. Taylor

## Abstract

Neuroanatomical and behavioral evidence indicates that neuropeptide Y Y1 receptor-expressing interneurons (Y1-INs) in the superficial dorsal horn (SDH) are predominantly excitatory and contribute to chronic pain. Using an adult *ex vivo* spinal cord slice preparation from Y1eGFP reporter mice, we characterized firing patterns in response to steady state depolarizing current injection of GFP-positive cells in lamina II, the great majority of which expressed Y1 mRNA (88%). Randomly sampled and Y1eGFP neurons exhibited five firing patterns: tonic (TF), initial burst (IBF), phasic (PF), delayed short-latency <180 ms (DSLF), and delayed long-latency >180 ms (DLLF). When studied at resting membrane potential, most RS neurons exhibited delayed firing, while most Y1eGFP neurons exhibited phasic firing and not delayed firing. A preconditioning membrane hyperpolarization produced only subtle changes in the firing patterns of randomly sampled neurons, but dramatically shifted Y1eGFP neurons to DSLF (46%) and DLLF (24%). In contrast to randomly sampled DSLF neurons which rarely exhibited spike frequency adaptation, Y1eGFP DSLF neurons were almost always rapidly adapting, a characteristic of nociceptive-responsive SDH neurons. Rebound spiking was more prevalent in Y1eGFP neurons (6% RS vs 32% Y1eGFP), indicating enrichment of T-type calcium currents. Y1eGFP DSLF neurons exhibited fast A-type potassium currents that are known to delay or limit action potential firing, and these were of smaller current density as compared to randomly sampled DSLF neurons. Our results inspire future studies to determine whether tissue or nerve injury downregulates channels that contribute to A-currents, thus potentially unmasking T-type calcium channel activity and membrane hyperexcitability in Y1-INs, leading to persistent pain.

**KEYPOINTS:**

- Neuropeptide Y Y1 receptor-expressing neurons in the dorsal horn of the spinal cord contribute to chronic pain.
- For the first time, we characterized the firing patterns of Y1-expressing neurons in Y1eGFP reporter mice.
- Under hyperpolarized conditions, most Y1eGFP neurons exhibited fast A-type potassium currents and delayed, short-latency firing (DSLF).
- Y1eGFP DSLF neurons were almost always rapidly adapting and often exhibited rebound spiking, characteristics of spinal pain neurons under the control of T-type calcium channels.
- These results inspire future studies to determine whether tissue or nerve injury downregulates the channels that underlie A-currents, thus unmasking membrane hyperexcitability in Y1- expressing dorsal horn neurons, leading to persistent pain
