## Supplementary material for "Fast A-type currents shape a rapidly adapting form of delayed short latency firing of excitatory superficial dorsal horn neurons that express the NPY Y1 receptor": Statistical summary table

### Sheet: Statistical Summary Table
Statistical Summary Document
Manuscript Title:	Manuscript title: Fast A-type currents shape a rapidly adapting form of delayed short latency firing of excitatory superficial dorsal horn neurons that express the NPY Y1 receptor
Authors:	Authors: Ghanshyam P. Sinha, Pranav Prasoon, Bret N. Smith and Bradley K. Taylor
Animal model used, if applicable:	BAC transgenic (Y1eGFP) on swiss-webster background
	Underlying hypothesis: This investigation tests the hypothesis that neuropeptide Y (NPY) Y1 receptor expressing (Y1R) neurons exhibit firing properties and underlying voltage-gated currents that distinguish them from the overall SDH population
Underlying hypothesis:	Definitions of 'n':
Definitions of ‘n’:	[Define ‘n’. If definitions differ, please indicate which definition applies to which experimental question number.]
Property 1: n = number of animals
Property 2-5: n = number of animals of the specified firing type
Property 6-9: n = number of animals of the specified A-type current
Statistical summary table:
Experimental property number	Finding/ conclusion	Experimental location/variable	Mean value	Standard Deviation	n	Exact P value	Figure/table in which data are presented	Data comparisons	Statistical test
1. Passive and active membrane properties between RS and Y1eGFP	AP threshold is depolarized and AP width is wider for Y1eGFP neurons compared to RS	RS, Membrane capacitance (pF)	26.021	6.522	10	0.25	Pg. 13, Table 2	RS vs. Y1eGFP	Unpaired Student's t-test
		Y1eGFP, Membrane capacitance (pF)	29.228	7.412	22
		RS, Input resistance (MΩ)	679.537	380.619	10	0.13	Pg. 13, Table 2	RS vs. Y1eGFP	Mann-Whitney Rank Sum Test
		Y1eGFP, Input resistance (MΩ)	701.52	201.904	22
		RS, RMP, mV	-65.049	5.587	10	0.09	Pg. 13, Table 2	RS vs. Y1eGFP	Unpaired Student's t-test
		Y1eGFP, RMP, mV	-61.329	5.547	22
		RS, AP threshold (mV)	-39.2	4.5	10	0.0007	Pg. 13, Table 2	RS vs. Y1eGFP	Unpaired Student's t-test
		Y1eGFP, AP threshold (mV)	-32.3	2.98	20
		RS, AP width at base (ms)	1.9	0.3	11	0.009	Pg. 13, Table 2	RS vs. Y1eGFP	Unpaired Student's t-test
		Y1eGFP, AP width at base (ms)	2.3	0.3	22
		RS, AP height from base (mV)	82	11	11	0.7	Pg. 13, Table 2	RS vs. Y1eGFP	Unpaired Student's t-test
		Y1eGFP, AP height from base (mV)	84	7	22
		RS, AHP amplitude (mV)	20.3	4.5	11	0.8	Pg. 13, Table 2	RS vs. Y1eGFP	Unpaired Student's t-test
		Y1eGFP, AHP amplitude (mV)	20.2	3.2	22
2. Differences in Spike latency between RS and Y1eGFP	Spike latency is shorter for DSLF compared to DLLF	RS, DSLF	115	28	10	1.7e-05	Pg.16, Table3	DSLF vs DLLF, RS	Unpaired Student's t-test
		RS, DLLF	221	20	4
		Y1eGFP, DSLF	104	28	17	1e-07	Pg.16, Table3	DSLF vs DLLF, Y1eGFP	Unpaired Student's t-test
		Y1eGFP, DLLF	201	33	8
		RS, DSLF	115	28	10			RS vs. Y1eGFP, DSLF	Unpaired Student's t-test
		Y1eGFP, DSLF	104	28	17	0.3	Table 3
		RS, DLLF	221	20	4			RS vs. Y1eGFP, DLLF	Unpaired Student's t-test
		Y1eGFP, DLLF	201	33	8	0.3	Table 3
3. Difference in number of spikes between RS and Y1eGFP	Y1eGFP exhibit fewer spikes compared to RS for DSLF	RS, DSLF-N {L,M,H}	{8.1, 19.9, 19.1}	{5.9, 4.8, 8.4}	{9, 8, 9}	{0.01, 8.3E-05, 1.2E-05}	Pg. 16, Table 3	RS vs. Y1eGFP, DSLF	Unpaired Student's t-test
		Y1eGFP, DSLF-A {L,M,H}	{4.4, 8.8, 6.9}	{1.2, 5.6, 2.8}	{18, 16, 17}
		RS, DLLF {L,M,H}	{6, 16, 13}	{4, 6, 5}	{5, 5, 5}	{0.6, 0.2, 0.3}		RS vs. Y1eGFP, DLLF	Unpaired Student's t-test
		Y1eGFP, DLLF {L,M,H}	{5, 12, 10}	{2, 6, 4}	{11, 11, 11}
		RS, IBF {L,M,H}	{16, 29, 26}	{11, 21, 15}	{4, 4, 4}	{0.009, 0.04, 0.08}		RS vs. Y1eGFP, IBF	Unpaired Student's t-test
		Y1eGFP, IBF {L,M,H}	{3, 8, 6}	{1, 8, 2}	{8, 7, 8}
		RS, TF {L,M,H}	{5, 61, 70}	{2, 10, 3}	{2, 2, 2}	{0.2, 0.7, 0.2}		RS vs. Y1eGFP, TF	Unpaired Student's t-test
		Y1eGFP, TF {L,M,H}	{8, 74, 61}	{1, 47, 6}	{2, 2, 2}
4a. Difference in initial spike frequency between RS and Y1eGFP	Initial firing frequency is faster for IBF and slower in DLLF Y1eGFP compared to RS	RS, DSLF-N {L,M,H}	{16, 34, 41}	{9, 10, 16}	{9, 8, 9}	{0.6, 0.3, 0.3}	Pg. 16, Table 4	RS vs. Y1eGFP, DSLF	Unpaired Student's t-test
		Y1eGFP, DSLF-A {L,M,H}	{18, 30, 36}	{7, 9, 11}	{19, 18, 19}
		RS, DLLF {L,M,H}	{35, 49, 52}	{30, 31, 38}	{5, 5, 5}	{0.03, 0.04, 0.03}		RS vs. Y1eGFP, DLLF	Unpaired Student's t-test
		Y1eGFP, DLLF {L,M,H}	{16, 27, 31}	{4, 11, 10}	{13, 13, 13}
		RS, IBF {L,M,H}	{29, 49, 66}	{19, 30, 28}	{4, 4, 4}	{0.02, 0.004, 0.2}		RS vs. Y1eGFP, IBF	Unpaired Student's t-test
		Y1eGFP, IBF {L,M,H}	{78, 107, 96}	{32, 21, 35}	{8, 7, 8}
		RS, TF {L,M,H}	{10, 74, 104}	{1, 15, 17}	{2, 2, 2}	{0.5, 0.8, 0.9}		RS vs. Y1eGFP, TF	Unpaired Student's t-test
		Y1eGFP, TF {L,M,H}	{25, 88, 114}	{18, 54, 54}	{2, 2, 2}
4b. Difference in average spike frequency between RS and Y1eGFP	Firing frequency is faster for IBF but slower in DSLF and DLLF Y1eGFP compared to RS	RS, DSLF-N {L,M,H}	{14, 33, 39}	{7, 14, 18}	{9, 8, 9}	{0.7, 0.04, 0.1}	Pg. 16, Table 4	RS vs. Y1eGFP, DSLF	Unpaired Student's t-test
		Y1eGFP, DSLF-A {L,M,H}	{15, 25, 31}	{7, 6, 7}	{17, 16, 16}
		RS, DLLF {L,M,H}	{22, 32, 35}	{23, 12, 19}	{5, 5, 5}	{0.2, 0.07, 0.08}		RS vs. Y1eGFP, DLLF	Unpaired Student's t-test
		Y1eGFP, DLLF {L,M,H}	{13, 25, 29}	{3, 8, 9}	{12, 12, 12}
		RS, IBF {L,M,H}	{23, 46, 62}	{13, 22, 20}	{5, 5, 5}	{0.02, 0.3, 0.9}		RS vs. Y1eGFP, IBF	Unpaired Student's t-test
		Y1eGFP, IBF {L,M,H}	{56, 61, 63}	{26, 24, 28}	{8, 7, 8}
		RS, TF {L,M,H}	{9, 61, 82}	{1, 7, 9}	{2, 2, 2}	{0.5, 0.7, 0.9}		RS vs. Y1eGFP, TF	Unpaired Student's t-test
		Y1eGFP, TF {L,M,H}	{28, 75, 88}	{27, 47, 45}	{2, 2, 2}
5a. Difference in initial frequency adaptation between RS and Y1eGFP	Y1eGFP exhibit greater adaptation initially of firing frequency compared to RS for DSLF	RS, DSLF-N {L,M,H}	{-0.13, -0.01, -0.04}	{0.13, 0.19, 0.18}	{9, 8, 9}	{0.2, 0.04, 0.3}	Pg. 16, Table 5	RS vs. Y1eGFP, DSLF	Unpaired Student's t-test
		Y1eGFP, DSLF-A {L,M,H}	{-0.21, -0.14, -0.10}	{0.14, 0.11, 0.09}	{18, 17, 18}
		RS, DLLF {L,M,H}	{-0.14, 0.07, -0.09}	{0.61, 0.23, 0.09}	{5, 5, 5}	{0.9, 0.7, 0.04}		RS vs. Y1eGFP, DLLF	Unpaired Student's t-test
		Y1eGFP, DLLF {L,M,H}	{-0.15, 0.11, 0.09}	{0.16, 0.20, 0.16}	{12, 12, 12}
		RS, IBF {L,M,H}	{0.08 , -0.16, -0.18}	{0.35, 0.27, 0.30}	{4, 4, 4}	{0.002, 0.2, 0.7}		RS vs. Y1eGFP, IBF	Unpaired Student's t-test
		Y1eGFP, IBF {L,M,H}	{-0.47, -0.32, -0.25}	{0.09, 0.10, 0.35}	{7, 7, 7}
		RS, TF {L,M,H}	{-0.09, 0.01, -0.04}	{0.01, 0.01, 0.02}	{2, 2, 2}	{0.04, 0.7, 0.5}		RS vs. Y1eGFP, TF	Unpaired Student's t-test
		Y1eGFP, TF {L,M,H}	{0.33, 0.04, -0.01}	{0.12, 0.13, 0.05}	{2, 2, 2}
5b. Difference in average frequency adaptation between RS and Y1eGFP	Y1eGFP exhibit greater adaptation of firing frequency on average compared to RS for DSLF and IBF	RS, DSLF-N {L,M,H}	{-0.05, 0.00, -0.03}	{0.13, 0.05, 0.04}	{9, 8, 9}	{0.07, 0.003, 0.003}	Pg. 16, Table 5	RS vs. Y1eGFP, DSLF	Unpaired Student's t-test
		Y1eGFP, DSLF-A {L,M,H}	{-0.11, -0.07, -0.08}	{0.03, 0.05, 0.04}	{15, 15, 17}
		RS, DLLF {L,M,H}	{-0.04, -0.04, -0.05}	{0.13, 0.04, 0.03}	{5, 5, 5}	{0.3, 0.5, 0.7}		RS vs. Y1eGFP, DLLF	Unpaired Student's t-test
		Y1eGFP, DLLF {L,M,H}	{-0.09, -0.03, -0.04}	{0.08, 0.03, 0.06}	{12, 12, 12}
		RS, IBF {L,M,H}	{-0.01 , 0.00, -0.02}	{0.11, 0.05, 0.03}	{4, 4, 4}	{0.03, 0.02, 0.03}		RS vs. Y1eGFP, IBF	Unpaired Student's t-test
		Y1eGFP, IBF {L,M,H}	{-0.20, -0.19, -0.12}	{0.16, 0.13, 0.08}	{7, 7, 7}
		RS, TF {L,M,H}	{-0.42, 0.00, 0.00}	{0.43, 0.00, 0.00}	{2, 2, 2}	{0.5, 0.3, 06}		RS vs. Y1eGFP, TF	Unpaired Student's t-test
		Y1eGFP, TF {L,M,H}	{-0.15, 0.00, -0.01}	{0.17, 0.00, 0.01}	{2, 2, 2}
6a. Fast vs. slow A-type current Activation/Inactivation in RS	In randomly selected animals, activation curve is steeper for fast compared to slow A-currents	Fast, RS	-18.3	1.8	6	0.4	Pg. 18, Table 8	Fast, Activation - V1/2, RS	Unpaired Student's t-test
		Slow, RS	-17	2.7	3			Slow, Activation - V1/2, RS
		Fast, RS	16.7	0.7	6	0.04		Fast, Activation - slope, RS
		Slow, RS	21.1	3.4	3			Slow, Activation - slope, RS
	In randomly selected animals, Inactivation curve is steeper and right-shifted for fast compared to slow A-currents	Fast, RS	-59.4	1.6	6	0.04		Fast, Inactivation - V1/2, RS
		Slow, RS	-63.9	1.7	3			Slow, Inactivation - V1/2, RS
		Fast, RS	6.6	1.2	6	0.02		Fast, Inactivation - slope, RS
		Slow, RS	10	1.7	3			Slow, Inactivation - slope, RS
6b. Fast vs. slow A-type current Activation/Inactivation in Y1eGFP	In Y1eGFP animals, activation curve is steeper and right-shifted for fast compared to slow A-currents	Fast, Y1eGFP	-15	3.2	9	0.01	Pg. 18, Table 8	Fast, Activation - V1/2, Y1eGFP	Unpaired Student's t-test
		Slow, Y1eGFP	-20.4	3.9	6			Slow, Activation - V1/2, Y1eGFP
		Fast, Y1eGFP	17.9	1.5	9	0.02		Fast, Activation - slope, Y1eGFP
		Slow, Y1eGFP	20.5	2	6			Slow, Activation - slope, Y1eGFP
	In Y1eGFP animals, Inactivation curve is steeper and right-shifted for fast compared to slow A-currents	Fast, Y1eGFP	-58.5	6.1	9	0.0001		Fast, Inactivation - V1/2, Y1eGFP
		Slow, Y1eGFP	-72.5	2.6	6			Slow, Inactivation - V1/2, Y1eGFP
		Fast, Y1eGFP	7	0.9	9	0.04		Fast, Inactivation - slope, Y1eGFP
		Slow, Y1eGFP	8	0.8	6			Slow, Inactivation - slope, Y1eGFP
6c. RS vs. Y1eGFP fast A-type current Activation/Inactivation	Fast A-type current activation is left shifted for Y1eGFP compared to RS	Fast, RS	-18.3	1.8	6	0.03	Pg. 18, Table 8	Fast, Activation - V1/2, RS	Unpaired Student's t-test
		Fast, Y1eGFP	-15	3.2	9			Fast, Activation - V1/2, Y1eGFP
		Fast, RS	16.7	0.7	6	0.1		Fast, Activation - slope, RS
		Fast, Y1eGFP	17.9	1.5	9			Fast, Activation - slope, Y1eGFP
	Fast A-type current Inactivation is similar for Y1eGFP and RS	Fast, RS	-59.4	1.6	6	0.7		Fast, Inactivation - V1/2, RS
		Fast, Y1eGFP	-58.5	6.1	9			Fast, Inactivation - V1/2, Y1eGFP
		Fast, RS	6.6	1.2	6	0.5		Fast, Inactivation - slope, RS
		Fast, Y1eGFP	7	0.9	9			Fast, Inactivation - slope, Y1eGFP
6d. RS vs. Y1eGFP slow A-type current Activation/Inactivation	Slow A-type current activation is similar between Y1eGFP and RS	Slow, RS	-17	2.7	3	0.2	Pg. 18, Table 8	Slow, Activation - V1/2, RS	Unpaired Student's t-test
		Slow, Y1eGFP	-20.4	3.9	6			Slow, Activation - V1/2, Y1eGFP
		Slow, RS	21.1	3.4	3	0.8		Slow, Activation - slope, RS
		Slow, Y1eGFP	20.5	2	6			Slow, Activation - slope, Y1eGFP
	Slow A-type current Inactivation is left shifted for Y1eGFP compared to RS	Slow, RS	-63.9	1.7	3	0.001		Slow, Inactivation - V1/2, RS
		Slow, Y1eGFP	-72.5	2.6	6			Slow, Inactivation - V1/2, Y1eGFP
		Slow, RS	10	1.7	3	0.09		Slow, Inactivation - slope, RS
		Slow, Y1eGFP	8	0.8	6			Slow, Inactivation - slope, Y1eGFP
7a. Fast A-type decay constant between RS and in Y1eGFP	Fast A-type decay constant is larger in RS than Y1eGFP	Fast, RS	38.172	4.393	6	0.005	Fig. 10M, Pg. 19	RS vs. Y1eGFP, Fast A-currents	Unpaired Student's t-test
		Fast, Y1eGFP	28.296	5.991	8
7b. Slow A-type decay constant between RS and in Y1eGFP	Slow A-type decay constant is similar between RS than Y1eGFP	Slow, RS	153.49	43.32	6	0.9	Fig. 10M, Pg. 19	RS vs. Y1eGFP, Slow A-currents	Unpaired Student's t-test
		Slow, Y1eGFP	150.534	43.769	6
8a. Fast vs. slow A-type current density in RS	In randomly selected animals, Current density is larger for fast than slow A-currents	Fast, RS	238	26.6	4	2e-05	Fig. 10N Top	Fast vs. Slow, RS	Unpaired Student's t-test
		Slow, RS	74.3	9.8	3
8b. Fast vs. slow A-type current density in Y1eGFP	In Y1eGFP animals, Current density is larger for fast than slow A-currents	Fast, Y1eGFP	75.6	11.9	11	2e-05	Fig. 10N bottom	Fast vs. Slow, Y1eGFP	Unpaired Student's t-test
		Slow, Y1eGFP	49.8	8.5	10
8c. Fast A-type Current densities between RS and in Y1eGFP	Fast A-type Current density is larger in RS than Y1eGFP	Fast, RS	238	26.6	4	<0.00001	Fig. 10N, Pg. 19	RS vs. Y1eGFP, Fast A-currents	Unpaired Student's t-test
		Fast, Y1eGFP	75.6	11.9	11
8c. Slow A-type Current densities between RS and in Y1eGFP	Slow A-type Current density is larger in RS than Y1eGFP	Slow, RS	74.3	9.8	3	0.001	Fig. 10N, Pg. 19	RS vs. Y1eGFP, Slow A-currents	Unpaired Student's t-test
		Slow, Y1eGFP	49.8	8.5	10
9. Inhibition of fast vs slow A-curents by 4-AP in RS	Interaction of 4-AP effect on charge transfer due to fast and slow A-type currents in WT	IA,f control	100	0	5	0.02	Fig. 11, Pg. 19	IAf vs IAs x 4-AP	2-way ANOVA
		IA,f 0.5 mM 4-AP	112.84	23.5818
		IA,f 5 mM 4-AP	33.5016	15.3643
		IA,s control	100	0	4
		IA,s 0.5 mM 4-AP	75.8249	16.9597
		IA,s 5 mM 4-AP	25.0601	4.4789
9. Inhibition of fast vs slow A-curents by 4-AP in Y1eGFP	Effect of 4-AP effect I similar on charge transfer due to fast and slow A-type currents in Y1eGFP	IA,f control	100	0	4	0.5	Fig. 11, Pg. 19	IAf vs IAs x 4-AP	2-way ANOVA
		IA,f 0.5 mM 4-AP	77.4239	19.6414
		IA,f 5 mM 4-AP	27.162	15.673
		IA,s control	100	0	3
		IA,s 0.5 mM 4-AP	64.7715	17.9098
		IA,s 5 mM 4-AP	25.2746	11.5349
